# Decoding the Language of Microbiomes: Leveraging Patterns in 16S Public Data using Word-Embedding Techniques and Applications in Inflammatory Bowel Disease

**DOI:** 10.1101/748152

**Authors:** Christine A. Tataru, Maude M. David

## Abstract

Microbiomes are complex ecological systems that play crucial roles in understanding natural phenomena from human disease to climate change. Especially in human gut microbiome studies, where collecting clinical samples can be arduous, the number of taxa considered in any one study often exceeds the number of samples ten to one hundred-fold. This discrepancy decreases the power of studies to identify meaningful differences between samples, increases the likelihood of false positive results, and subsequently limits reproducibility. Despite the vast collections of microbiome data already available, biome-specific patterns of microbial structure are not currently leveraged to inform studies. Instead, most microbiome survey studies focus on differential abundance testing per taxa in pursuit of specific biomarkers for a given phenotype. This methodology assumes differences in individual species, genera, or families can be used to distinguish between microbial communities and ignores community-level response. In this paper, we propose to leverage public microbiome databases to shift the analysis paradigm from a focus on taxonomic counts to a focus on comprehensive properties that more completely characterize microbial community members’ function and environmental relationships. We learn these properties by applying an embedding algorithm to quantify taxa co-occurrence patterns in over 18,000 samples from the American Gut Project (AGP) microbiome crowdsourcing effort. The resulting set of embeddings transforms human gut microbiome data from thousands of taxa counts to a latent variable landscape of only one hundred “properties”, or contextual relationships. We then compare the predictive power of models trained using properties, normalized taxonomic count data, and another commonly used dimensionality reduction method, Principal Component Analysis in categorizing samples from individuals with inflammatory bowel disease (IBD) and healthy controls. We show that predictive models trained using property data are the most accurate, robust, and generalizable, and that property-based models can be trained on one dataset and deployed on another with positive results. Furthermore, we find that these properties can be interpreted in the context of current knowledge; properties correlate significantly with known metabolic pathways, and distances between taxa in “property space” roughly correlate with their phylogenetic distances. Using these properties, we are able to extract known and new bacterial metabolic pathways associated with inflammatory bowel disease across two completely independent studies.

More broadly, this paper explores a reframing of the microbiome analysis mindset, from taxonomic counts to comprehensive community-level properties. By providing a set of pre-trained embeddings, we allow any V4 16S amplicon study to leverage and apply the publicly informed properties presented to increase the statistical power, reproducibility, and generalizability of analysis.
