## Supplemental Table 2 for "Decoding the Language of Microbiomes: Leveraging Patterns in 16S Public Data using Word-Embedding Techniques and Applications in Inflammatory Bowel Disease"

	pathway_id	pathway_names	Association	cum_timepoint_importance	cum_timepoint_numtrees
property_100_12	ko00523	Polyketide sugar unit biosynthesis	['UC', 'CD']	0.873383107335868	16.0
property_100_77	ko00310	Lysine degradation	['HC']	0.8430222663850528	-6.0
property_100_76	ko00591	Linoleic acid metabolism	['HC']	0.8396829627276182	-12.0
property_100_44	ko00332	Carbapenem biosynthesis	['UC', 'CD']	0.7371376984687009	12.0
property_100_61	ko00625	Chloroalkane and chloroalkene degradation	['HC']	0.6337890112522158	-9.0
property_100_8	ko00626	Naphthalene degradation	['HC']	0.5244792978694526	-12.0
property_100_28	ko02026	Biofilm formation - Escherichia coli	['HC']	0.4721130348289729	-4.0
property_100_57	ko00540	Lipopolysaccharide biosynthesis	['HC']	0.4571291412339345	-10.0
property_100_27	ko00998	Biosynthesis of secondary metabolites - other antibiotics	['UC', 'CD']	0.4429295031818433	11.0
property_100_93	ko00480	Glutathione metabolism	['UC', 'CD']	0.4398028134429177	6.0
property_100_39	ko00020	Citrate cycle (TCA cycle)	['HC']	0.4185072363976687	-5.0
property_100_66	ko05150	Staphylococcus aureus infection	['UC', 'CD']	0.38895352613964396	11.0
property_100_89	ko00600	Sphingolipid metabolism	['HC']	0.38493664274719236	-12.0
property_100_18	ko00525	Acarbose and validamycin biosynthesis	['UC', 'CD']	0.35062827929349527	5.0
property_100_52	ko00600	Sphingolipid metabolism	['HC']	0.3443027781708671	-11.0
property_100_3	ko02026	Biofilm formation - Escherichia coli	['HC']	0.3389348506618717	-13.0
property_100_87	ko00540	Lipopolysaccharide biosynthesis	['UC', 'CD']	0.3347134354716326	13.0
property_100_17	ko00565	Ether lipid metabolism	['UC', 'CD']	0.30546239408095077	2.0
property_100_67	ko00627	Aminobenzoate degradation	['HC']	0.30108290125612386	-6.0
property_100_22	ko00592	alpha-Linolenic acid metabolism	['UC', 'CD']	0.26895498267814566	9.0
property_100_34	ko00999	Biosynthesis of secondary metabolites - unclassified	['UC', 'CD']	0.254282889150668	14.0
property_100_68	ko00281	Geraniol degradation	['UC', 'CD']	0.25426219380712745	4.0
property_100_82	ko00999	Biosynthesis of secondary metabolites - unclassified	['HC']	0.25033705267076667	-6.0
property_100_46	ko00361	Chlorocyclohexane and chlorobenzene degradation	['HC']	0.2486207866771411	-9.0
property_100_72	ko03450	Non-homologous end-joining	['UC', 'CD']	0.24295178879940732	4.0
property_100_83	ko02025	Biofilm formation - Pseudomonas aeruginosa	NA	0.24207080271187087	0.0
property_100_23	ko00999	Biosynthesis of secondary metabolites - unclassified	['HC']	0.24169459515611214	-14.0
property_100_26	ko00514	Other types of O-glycan biosynthesis	['HC']	0.23495041970332706	-2.0
property_100_80	ko02026	Biofilm formation - Escherichia coli	['UC', 'CD']	0.23184064483124237	5.0
property_100_90	ko00514	Other types of O-glycan biosynthesis	['HC']	0.21813889823298818	-1.0
property_100_96	ko02060	Phosphotransferase system (PTS)	['UC', 'CD']	0.2033269304033244	1.0
property_100_20	ko00621	Dioxin degradation	['HC']	0.20317375240368818	-20.0
property_100_13	ko00071	Fatty acid degradation	['HC']	0.19625820804031258	-10.0
property_100_64	ko05150	Staphylococcus aureus infection	['UC', 'CD']	0.1939148295335474	4.0
property_100_32	ko02060	Phosphotransferase system (PTS)	['HC']	0.188900452824935	-5.0
property_100_51	ko00984	Steroid degradation	['HC']	0.1839447765344712	-4.0
property_100_24	ko00514	Other types of O-glycan biosynthesis	['UC', 'CD']	0.18328106170849573	4.0
property_100_47	ko00565	Ether lipid metabolism	['UC', 'CD']	0.1820783016930126	2.0
property_100_75	ko00020	Citrate cycle (TCA cycle)	['UC', 'CD']	0.17634498822648462	2.0
property_100_60	ko02025	Biofilm formation - Pseudomonas aeruginosa	['UC', 'CD']	0.17612814837544608	4.0
property_100_56	ko03450	Non-homologous end-joining	['UC', 'CD']	0.17077433928560234	3.0
property_100_40	ko00633	Nitrotoluene degradation	['HC']	0.16558885759154263	-6.0
property_100_65	ko00020	Citrate cycle (TCA cycle)	['UC', 'CD']	0.1574493490247449	18.0
property_100_35	ko00930	Caprolactam degradation	['UC', 'CD']	0.155199870228221	2.0
property_100_29	ko00984	Steroid degradation	['HC']	0.15342133375796127	-6.0
property_100_74	ko00600	Sphingolipid metabolism	['HC']	0.14819352268204522	-4.0
property_100_53	ko00072	Synthesis and degradation of ketone bodies	NA	0.14489201535577118	0.0
property_100_86	ko00906	Carotenoid biosynthesis	['HC']	0.13491956744662073	-3.0
property_100_48	ko00480	Glutathione metabolism	['UC', 'CD']	0.13476127806958751	8.0
property_100_95	ko00514	Other types of O-glycan biosynthesis	['UC', 'CD']	0.13394484372602916	2.0
property_100_25	ko00380	Tryptophan metabolism	['HC']	0.1338330679322241	-4.0
property_100_50	ko00514	Other types of O-glycan biosynthesis	['UC', 'CD']	0.13106234445692902	12.0
property_100_21	ko00360	Phenylalanine metabolism	['HC']	0.13096751667855475	-2.0
property_100_97	ko05150	Staphylococcus aureus infection	NA	0.12935690259206806	0.0
property_100_78	ko00281	Geraniol degradation	['UC', 'CD']	0.12807252995399782	6.0
property_100_31	ko00020	Citrate cycle (TCA cycle)	['UC', 'CD']	0.12212678358996815	2.0
property_100_94	ko00860	Porphyrin and chlorophyll metabolism	NA	0.12048535877032018	0.0
property_100_69	ko05100	Bacterial invasion of epithelial cells	['HC']	0.11914305381598093	-2.0
property_100_63	ko02026	Biofilm formation - Escherichia coli	['HC']	0.11892722433657772	-2.0
property_100_81	ko00909	Sesquiterpenoid and triterpenoid biosynthesis	NA	0.11770292525610349	0.0
property_100_62	ko00660	C5-Branched dibasic acid metabolism	['UC', 'CD']	0.11724068460205117	2.0
property_100_1	ko00281	Geraniol degradation	['HC']	0.11521516279912004	-6.0
property_100_88	ko02026	Biofilm formation - Escherichia coli	['HC']	0.11467712752721235	-8.0
property_100_43	ko00100	Steroid biosynthesis	NA	0.1142966403919276	0.0
property_100_15	ko00072	Synthesis and degradation of ketone bodies	['UC', 'CD']	0.11392069355676335	6.0
property_100_7	ko00740	Riboflavin metabolism	['UC', 'CD']	0.1109449636904895	4.0
property_100_85	ko00600	Sphingolipid metabolism	['UC', 'CD']	0.11063958625589965	2.0
property_100_99	ko00053	Ascorbate and aldarate metabolism	['UC', 'CD']	0.1087682104223062	4.0
property_100_84	ko02026	Biofilm formation - Escherichia coli	['HC']	0.10774354496751083	-2.0
property_100_98	ko00362	Benzoate degradation	['UC', 'CD']	0.10720972094596726	4.0
property_100_36	ko01055	Biosynthesis of vancomycin group antibiotics	['HC']	0.10682315718154721	-2.0
property_100_49	ko00600	Sphingolipid metabolism	['HC']	0.10521550481477994	-1.0
property_100_38	ko00910	Nitrogen metabolism	['HC']	0.10469793307148992	-8.0
property_100_91	ko00624	Polycyclic aromatic hydrocarbon degradation	['UC', 'CD']	0.10199801433859482	4.0
property_100_16	ko00121	Secondary bile acid biosynthesis	NA	0.10178097370831676	0.0
property_100_92	ko00072	Synthesis and degradation of ketone bodies	NA	0.09838069557618546	0.0
property_100_19	ko00480	Glutathione metabolism	['UC', 'CD']	0.09675376406085301	6.0
property_100_10	ko00903	Limonene and pinene degradation	NA	0.09225022355612592	0.0
property_100_30	ko00600	Sphingolipid metabolism	['HC']	0.09216798386945604	-2.0
property_100_4	ko02026	Biofilm formation - Escherichia coli	NA	0.08688803654321517	0.0
property_100_55	ko00511	Other glycan degradation	NA	0.08623358296787469	0.0
property_100_14	ko00480	Glutathione metabolism	['HC']	0.07940605696331803	-6.0
property_100_5	ko00514	Other types of O-glycan biosynthesis	['HC']	0.07835403671536643	-2.0
property_100_42	ko01053	Biosynthesis of siderophore group nonribosomal peptides	['HC']	0.075671072029573	-4.0
property_100_6	ko00281	Geraniol degradation	['UC', 'CD']	0.07240096843861908	2.0
property_100_2	ko05150	Staphylococcus aureus infection	['HC']	0.07036477446786345	-4.0
property_100_54	ko00524	Neomycin, kanamycin and gentamicin biosynthesis	['UC', 'CD']	0.06889990108359506	2.0
property_100_100	ko00930	Caprolactam degradation	NA	0.06021125401942427	0.0
property_100_73	ko00511	Other glycan degradation	NA	0.05617004712361721	0.0
property_100_71	ko04122	Sulfur relay system	['HC']	0.056099558327315856	-4.0
property_100_45	ko00906	Carotenoid biosynthesis	['UC', 'CD']	0.055838656977368735	4.0
property_100_33	ko00562	Inositol phosphate metabolism	NA	0.05508870248060939	0.0
property_100_37	ko00643	Styrene degradation	['HC']	0.05195732077203226	-2.0
property_100_70	ko00906	Carotenoid biosynthesis	['UC', 'CD']	0.05169198126719455	2.0
property_100_11	ko00480	Glutathione metabolism	['HC']	0.04118373035410249	-2.0
property_100_59	ko00514	Other types of O-glycan biosynthesis	NA	0.04103208787038648	0.0
property_100_58	ko00625	Chloroalkane and chloroalkene degradation	['HC']	0.040332951015598764	-2.0
property_100_79	ko00601	Glycosphingolipid biosynthesis - lacto and neolacto series	NA	0.03805763929225762	0.0
property_100_9	ko00401	Novobiocin biosynthesis	['HC']	0.03571535209324517	-5.0
property_100_41	ko00362	Benzoate degradation	['UC', 'CD']	0.020407634201437354	2.0
