## Supplemental Table 3 for "Decoding the Language of Microbiomes: Leveraging Patterns in 16S Public Data using Word-Embedding Techniques and Applications in Inflammatory Bowel Disease"

	pathway_id	pathway_names	Association	cum_timepoint_importance	cum_timepoint_numtrees
property_100_57	ko00540	Lipopolysaccharide biosynthesis	['HC']	1.3012917442099867	-42.0
property_100_98	ko00362	Benzoate degradation	['UC', 'CD']	1.0275405811855143	34.0
property_100_1	ko00281	Geraniol degradation	['HC']	0.6370516748668693	-18.0
property_100_43	ko00100	Steroid biosynthesis	['UC', 'CD']	0.5993145726439684	19.0
property_100_100	ko00930	Caprolactam degradation	['HC']	0.5269101569621943	-18.0
property_100_80	ko02026	Biofilm formation - Escherichia coli	['HC']	0.42720279721489324	-6.0
property_100_25	ko00380	Tryptophan metabolism	['HC']	0.3905082505110444	-13.0
property_100_21	ko00360	Phenylalanine metabolism	['UC', 'CD']	0.37184031371196036	14.0
property_100_29	ko00984	Steroid degradation	['UC', 'CD']	0.36028781800413684	13.0
property_100_97	ko05150	Staphylococcus aureus infection	['UC', 'CD']	0.35329086875917715	13.0
property_100_38	ko00910	Nitrogen metabolism	['HC']	0.34267038033782277	-12.0
property_100_5	ko00514	Other types of O-glycan biosynthesis	['UC', 'CD']	0.3305412593827929	8.0
property_100_69	ko05100	Bacterial invasion of epithelial cells	['UC', 'CD']	0.31004381010614623	10.0
property_100_77	ko00310	Lysine degradation	['UC', 'CD']	0.30020161399766754	10.0
property_100_49	ko00600	Sphingolipid metabolism	['HC']	0.2846900293290426	-7.0
property_100_48	ko00480	Glutathione metabolism	['UC', 'CD']	0.2718356028337526	10.0
property_100_11	ko00480	Glutathione metabolism	['HC']	0.26104024480586463	-10.0
property_100_41	ko00362	Benzoate degradation	['HC']	0.25226700581774497	-3.0
property_100_63	ko02026	Biofilm formation - Escherichia coli	['HC']	0.2402966245797235	-4.0
property_100_19	ko00480	Glutathione metabolism	['UC', 'CD']	0.2308441029233688	4.0
property_100_32	ko02060	Phosphotransferase system (PTS)	['HC']	0.220959169241353	-6.0
property_100_45	ko00906	Carotenoid biosynthesis	['HC']	0.20384727550607165	-11.0
property_100_65	ko00020	Citrate cycle (TCA cycle)	['UC', 'CD']	0.2013748609880478	10.0
property_100_47	ko00565	Ether lipid metabolism	['UC', 'CD']	0.18787234815624537	11.0
property_100_7	ko00740	Riboflavin metabolism	['HC']	0.18382105117341171	-13.0
property_100_87	ko00540	Lipopolysaccharide biosynthesis	['UC', 'CD']	0.1811105855438732	13.0
property_100_68	ko00281	Geraniol degradation	['UC', 'CD']	0.17869610276788064	2.0
property_100_85	ko00600	Sphingolipid metabolism	['UC', 'CD']	0.1603857110944327	7.0
property_100_95	ko00514	Other types of O-glycan biosynthesis	['HC']	0.16006839775842277	-16.0
property_100_33	ko00562	Inositol phosphate metabolism	['UC', 'CD']	0.15877684549197585	5.0
property_100_64	ko05150	Staphylococcus aureus infection	['UC', 'CD']	0.15799542275990303	6.0
property_100_13	ko00071	Fatty acid degradation	['UC', 'CD']	0.1564275671270917	2.0
property_100_54	ko00524	Neomycin, kanamycin and gentamicin biosynthesis	['HC']	0.15007258410063576	-4.0
property_100_82	ko00999	Biosynthesis of secondary metabolites - unclassified	['HC']	0.14599035367367943	-3.0
property_100_50	ko00514	Other types of O-glycan biosynthesis	['UC', 'CD']	0.14515759178880594	14.0
property_100_2	ko05150	Staphylococcus aureus infection	['HC']	0.1406743299172057	-8.0
property_100_28	ko02026	Biofilm formation - Escherichia coli	['UC', 'CD']	0.13997175716112742	2.0
property_100_40	ko00633	Nitrotoluene degradation	['HC']	0.1395987029677435	-2.0
property_100_35	ko00930	Caprolactam degradation	['HC']	0.13902562237285324	-1.0
property_100_55	ko00511	Other glycan degradation	['UC', 'CD']	0.13832170692247453	8.0
property_100_22	ko00592	alpha-Linolenic acid metabolism	NA	0.13343540613007301	0.0
property_100_27	ko00998	Biosynthesis of secondary metabolites - other antibiotics	NA	0.1329610639401058	0.0
property_100_4	ko02026	Biofilm formation - Escherichia coli	['HC']	0.13146081468806908	-1.0
property_100_92	ko00072	Synthesis and degradation of ketone bodies	['UC', 'CD']	0.13040899322868502	1.0
property_100_12	ko00523	Polyketide sugar unit biosynthesis	['UC', 'CD']	0.12938092698474052	5.0
property_100_83	ko02025	Biofilm formation - Pseudomonas aeruginosa	['UC', 'CD']	0.11790015725243666	1.0
property_100_89	ko00600	Sphingolipid metabolism	['HC']	0.11533718697478994	-8.0
property_100_53	ko00072	Synthesis and degradation of ketone bodies	['UC', 'CD']	0.11495182361542569	4.0
property_100_79	ko00601	Glycosphingolipid biosynthesis - lacto and neolacto series	['UC', 'CD']	0.11316968342919617	9.0
property_100_99	ko00053	Ascorbate and aldarate metabolism	NA	0.11269448835772264	0.0
property_100_23	ko00999	Biosynthesis of secondary metabolites - unclassified	NA	0.09782684313934625	0.0
property_100_60	ko02025	Biofilm formation - Pseudomonas aeruginosa	['UC', 'CD']	0.0971176228420246	4.0
property_100_8	ko00626	Naphthalene degradation	['HC']	0.09238136313607304	-7.0
property_100_51	ko00984	Steroid degradation	['UC', 'CD']	0.08744570715632158	2.0
property_100_16	ko00121	Secondary bile acid biosynthesis	NA	0.08727792104897283	0.0
property_100_76	ko00591	Linoleic acid metabolism	['UC', 'CD']	0.08378522707184266	2.0
property_100_20	ko00621	Dioxin degradation	NA	0.08168405557314333	0.0
property_100_88	ko02026	Biofilm formation - Escherichia coli	['HC']	0.08154836962035718	-7.0
property_100_81	ko00909	Sesquiterpenoid and triterpenoid biosynthesis	['HC']	0.08005754632819194	-2.0
property_100_74	ko00600	Sphingolipid metabolism	['UC', 'CD']	0.07974077001214981	2.0
property_100_17	ko00565	Ether lipid metabolism	NA	0.07259875965644998	0.0
property_100_31	ko00020	Citrate cycle (TCA cycle)	NA	0.07220585593717872	0.0
property_100_46	ko00361	Chlorocyclohexane and chlorobenzene degradation	NA	0.06961004308741076	0.0
property_100_14	ko00480	Glutathione metabolism	NA	0.06793684490550705	0.0
property_100_52	ko00600	Sphingolipid metabolism	NA	0.06686214380444694	0.0
property_100_67	ko00627	Aminobenzoate degradation	['HC']	0.06666271237157169	-3.0
property_100_72	ko03450	Non-homologous end-joining	['HC']	0.06566498654407912	-2.0
property_100_61	ko00625	Chloroalkane and chloroalkene degradation	['UC', 'CD']	0.06194284559620642	4.0
property_100_96	ko02060	Phosphotransferase system (PTS)	NA	0.06170236630163233	0.0
property_100_62	ko00660	C5-Branched dibasic acid metabolism	NA	0.06098076140495226	0.0
property_100_58	ko00625	Chloroalkane and chloroalkene degradation	NA	0.060735472347932494	0.0
property_100_42	ko01053	Biosynthesis of siderophore group nonribosomal peptides	['HC']	0.06056454497750786	-3.0
property_100_86	ko00906	Carotenoid biosynthesis	['HC']	0.05956437480394365	-1.0
property_100_94	ko00860	Porphyrin and chlorophyll metabolism	['UC', 'CD']	0.058137759987104985	6.0
property_100_56	ko03450	Non-homologous end-joining	['UC', 'CD']	0.057682904982859384	1.0
property_100_34	ko00999	Biosynthesis of secondary metabolites - unclassified	['UC', 'CD']	0.05667685154366803	2.0
property_100_91	ko00624	Polycyclic aromatic hydrocarbon degradation	['HC']	0.056543014139814766	-4.0
property_100_44	ko00332	Carbapenem biosynthesis	NA	0.056093457673490985	0.0
property_100_75	ko00020	Citrate cycle (TCA cycle)	NA	0.05569843266045294	0.0
property_100_3	ko02026	Biofilm formation - Escherichia coli	['UC', 'CD']	0.053776889236257584	4.0
property_100_90	ko00514	Other types of O-glycan biosynthesis	NA	0.05042734178291643	0.0
property_100_9	ko00401	Novobiocin biosynthesis	NA	0.04975258774562674	0.0
property_100_24	ko00514	Other types of O-glycan biosynthesis	['UC', 'CD']	0.048536920560048824	5.0
property_100_10	ko00903	Limonene and pinene degradation	['UC', 'CD']	0.0442926782305731	6.0
property_100_71	ko04122	Sulfur relay system	NA	0.041852447901599525	0.0
property_100_78	ko00281	Geraniol degradation	NA	0.038233366582252605	0.0
property_100_66	ko05150	Staphylococcus aureus infection	NA	0.0357117169960933	0.0
property_100_18	ko00525	Acarbose and validamycin biosynthesis	NA	0.03056656441420047	0.0
property_100_26	ko00514	Other types of O-glycan biosynthesis	['HC']	0.025416843959362792	-4.0
property_100_70	ko00906	Carotenoid biosynthesis	NA	0.023318441948949657	0.0
property_100_30	ko00600	Sphingolipid metabolism	NA	0.02251497139878295	0.0
property_100_39	ko00020	Citrate cycle (TCA cycle)	NA	0.019295982731395007	0.0
property_100_37	ko00643	Styrene degradation	NA	0.019010989010989028	0.0
property_100_15	ko00072	Synthesis and degradation of ketone bodies	NA	0.018004983522224922	0.0
property_100_84	ko02026	Biofilm formation - Escherichia coli	NA	0.015917242215402753	0.0
property_100_36	ko01055	Biosynthesis of vancomycin group antibiotics	NA	0.01574265415056922	0.0
property_100_73	ko00511	Other glycan degradation	NA	0.011814351624871457	0.0
property_100_93	ko00480	Glutathione metabolism	['HC']	0.009637311361475666	-2.0
property_100_6	ko00281	Geraniol degradation	NA	0.007928172673623446	0.0
property_100_59	ko00514	Other types of O-glycan biosynthesis	NA	0.0	0.0
