## Supplemental Table 4 for "Decoding the Language of Microbiomes: Leveraging Patterns in 16S Public Data using Word-Embedding Techniques and Applications in Inflammatory Bowel Disease"

Categories	KEGG BRITE	pawthay map
Steroid metabolism
Steroid biosynthesis	Metabolism; Lipid metabolism	map00100
Steroid degradation	Metabolism; Xenobiotics biodegradation and metabolism	map00984
Lipid metabolism
Secondary bile acid biosynthesis	Metabolism; Lipid metabolism	map00121
Sphingolipid metabolism	Metabolism; Lipid metabolism	map00600
Linoleic acid metabolism	Metabolism; Lipid metabolism	map00591
Arachidonic acid metabolism	Metabolism; Lipid metabolism	map00590
Glycan biosynthesis
Lipopolysaccharide biosynthesis	Metabolism; Glycan biosynthesis and metabolism	map00540
Other types of O-glycan biosynthesis	Metabolism; Glycan biosynthesis and metabolism	map00514
Mannose type O-glycan biosynthesis	Metabolism; Glycan biosynthesis and metabolism	map00515
Other glycan degradation	Metabolism; Glycan biosynthesis and metabolism	map00511
Glycosphingolipid biosynthesis - lacto and neolacto series	Metabolism; Glycan biosynthesis and metabolism	map00601
Metabolism of Amino acids
Phenylalanine metabolism	Metabolism; Amino acid metabolism	map00360
Tryptophan metabolism	Metabolism; Amino acid metabolism	map00380
Lysine degradation	Metabolism; Amino acid metabolism	map00310
Tyrosine metabolism	Metabolism; Amino acid metabolism	map00350
Histidine metabolism	Metabolism; Amino acid metabolism	map00340
beta-Alanine metabolism	Metabolism; Metabolism of other amino acids	map00410
Glutathione metabolism	Metabolism; Metabolism of other amino acids	map00480
Cyanoamino acid metabolism	Metabolism; Metabolism of other amino acids	map00460
Phosphonate and phosphinate metabolism	Metabolism; Metabolism of other amino acids	map00440
Antibiotic synthesis and resistance
beta-Lactam resistance	Human Diseases; Drug resistance: antimicrobial	map01501
Cationic antimicrobial peptide (CAMP) resistance	Human Diseases; Drug resistance: antimicrobial	map01503
Novobiocin biosynthesis	Metabolism; Biosynthesis of other secondary metabolites	map00401
Carbapenem biosynthesis	Metabolism; Biosynthesis of other secondary metabolites	map00332
Streptomycin biosynthesis	Metabolism; Biosynthesis of other secondary metabolites	map00521
Acarbose and validamycin biosynthesis	Metabolism; Biosynthesis of other secondary metabolites	map00525
Biosynthesis of secondary metabolites - other antibiotics	Metabolism; Biosynthesis of other secondary metabolites	map00998
Neomycin, kanamycin and gentamicin biosynthesis	Metabolism; Biosynthesis of other secondary metabolites	map00524
Bacterial pathogenic markers
Staphylococcus aureus infection	Human Diseases; Infectious disease: bacterial	map05150
Bacterial invasion of epithelial cells	Human Diseases; Infectious disease: bacterial	map05100
Terpernoids and polyketides
Limonene and pinene degradation	Metabolism; Metabolism of terpenoids and polyketides	map00903
Nonribosomal peptide structures	Metabolism; Metabolism of terpenoids and polyketides	map01054
Carotenoid biosynthesis	Metabolism; Metabolism of terpenoids and polyketides	map00906
Polyketide sugar unit biosynthesis	Metabolism; Metabolism of terpenoids and polyketides	map00523
Sesquiterpenoid and triterpenoid biosynthesis	Metabolism; Metabolism of terpenoids and polyketides	map00909
Ubiquinone and other terpenoid-quinone biosynthesis	Metabolism; Metabolism of cofactors and vitamins	map00130
Other metabolic functions
Toluene degradation	Metabolism; Xenobiotics biodegradation and metabolism	map00623
Fluorobenzoate degradation	Metabolism; Xenobiotics biodegradation and metabolism	map00364
Dioxin degradation	Metabolism; Xenobiotics biodegradation and metabolism	map00621
Citrate cycle (TCA cycle)	Metabolism; Carbohydrate metabolism	map0020
Ascorbate and aldarate metabolism	Metabolism; Carbohydrate metabolism	map00053
Inositol phosphate metabolism	Metabolism; Carbohydrate metabolism	map00562
Lipoic acid metabolism	Metabolism; Metabolism of cofactors and vitamins	map00785
Cellular processes
Bacterial chemotaxis	Cellular Processes; Cell motility	map02030
Biofilm formation - Pseudomonas aeruginosa	Cellular Processes; Cellular community - prokaryotes	map02025
